# Novel Binding Partners of the Vacuolar Transporter Chaperone (VTC) complex in Acidocalcisomes of *Leishmania tarentolae*

**DOI:** 10.1101/2025.09.23.677757

**Authors:** Paulina Królak, Orquidea Ribeiro, Bernadette Gehl-Väisänen, Mimmu K. Hiltunen, Adrian Goldman, Keni Vidilaseris

## Abstract

Acidocalcisomes are evolutionarily conserved acidic organelles that are rich in cations and inorganic phosphate, primarily polyphosphates. In kinetoplastid parasites, acidocalcisomes and their polyphosphate content are essential for osmoregulation and environmental adaptation during host switching. In this organelle, polyphosphate is synthesised and transported to the lumen by the vacuolar transporter chaperone (VTC) complex. Interestingly, unlike yeast VTC, which has five components, only two have been observed in kinetoplastids: Vtc1, which contains only a transmembrane domain and Vtc4, which, in addition to a transmembrane domain, also consists of SPX and catalytic domains. In this study, we used proximity-dependent biotinylation (BioID) in *Leishmania tarentolae* to identify proteins located close to the VTC complex. The complex was found near several known acidocalcisomal proteins, including membrane-bound pyrophosphatase (mPPase), vacuolar-type H⁺-ATPase (V-H+-ATPase), Ca²⁺-transporting P-type ATPase (Ca2+-ATPase), zinc transporter (ZnT), and palmitoyl acyltransferase 2 (PAT2). Importantly, this approach revealed three novel VTC binding partners (VBPs) that colocalise and interact with the complex in acidocalcisomes, as confirmed by confocal microscopy, pulldown assays, and AlphaFold3 structural predictions. Together, our results expand the acidocalcisome interactome and suggest that the newly identified VBPs may contribute to the structural organisation and regulatory function of the VTC complex in phosphate homeostasis of kinetoplastid parasites.

**Author summary:** Protozoan parasites such as *Leishmania* and *Trypanosoma* cause serious diseases affecting millions of people worldwide. To better understand how these parasites survive environmental changes during transmission between hosts, we studied a specialised organelle called the acidocalcisome, which stores polyphosphates and helps regulate stress responses. In this work, we used the non-pathogenic *Leishmania tarentolae* as a safe and cost-effective model that shares key cellular features with disease-causing species. Using a combination of CRISPR-Cas9 genome editing, proximity-based labelling (BioID), confocal microscopy, pulldown assays and AlphaFold3 structure prediction, we investigated the vacuolar transporter chaperone (VTC) complex, which synthesises and transports polyphosphate into the acidocalcisome lumen. Proximity proteomics identified several known proteins located near the VTC complex, and importantly, led us to discover three novel proteins that interact with it. These findings open new directions for exploring the organisation and regulation of the VTC complex in protozoan parasites. By revealing novel protein interactions, our study contributes to a deeper understanding of parasite biology and may help identify therapeutic targets for treating neglected tropical diseases.
