## Supplementary material for "Novel Binding Partners of the Vacuolar Transporter Chaperone (VTC) complex in Acidocalcisomes of *Leishmania tarentolae*": S1_Table

### Sheet: Sheet1
Name	Sequence 5’- 3’	Use
VTC1_usFW	CGCTAACATTTTAAACATATTTGTCCCCCTgtataatgcagacctgctgc	N-terminal tagging and PCR confirmation
VTC1_usRV	GTAAGAAAGACCGCGGTTTGTAGCGTCCATactacccgatcctgatccag	N-terminal tagging and PCR confirmation
VTC4_usFW	TGCCCCATTCCCTTCCTATTTCCTTTTCCGgtataatgcagacctgctgc	N-terminal tagging and PCR confirmation
VTC4_usRV	GGCGCTACGCCATGCCTTGCTGTACGGCATactacccgatcctgatccag	N-terminal tagging and PCR confirmation
VBP1_usFW	CGTCTTGCCACCATGAATGGCACACTCACAgtataatgcagacctgctgc	knockout
VBP1_dsFW	TATGTACCCGATGGGAAGCTGCGCTCGGAGggttctggtagtggttccgg	C-terminal tagging
VBP1_dsRV	AACGGACGCAGAGACGCGCTCAGGAGTCCCccaatttgagagacctgtgc	C-terminal tagging and knockout
VBP2_usFW	TTCTGCACTGCGGTGGTACTTACCCCCATTgtataatgcagacctgctgc	knockout
VBP2_dsFW	CACCAGACACCCAACTACGGCTCTGCCTGGggttctggtagtggttccgg	C-terminal tagging
VBP2_dsRV	GATAGAGAAATAGGAGCGAAGAGTCGCCAAccaatttgagagacctgtgc	C-terminal tagging and knockout
VBP3_usFW	TCGTCTCGTCTTTTCTCCCCTGCTTGTCCGgtataatgcagacctgctgc	N-terminal tagging and knockout
VBP3_usRV	ATACTTGTTTGGGTCTGCATGATGCCCCATactacccgatcctgatccag	N-terminal tagging
VBP3_dsRV	TCTGAAGGGAGACCGCTAAACGGAACAGAGccaatttgagagacctgtgc	knockout
mPPase_dsFW	ATGGGCGGTATTGTACTAAACATGATCGAAggttctggtagtggttccgg	C-terminal tagging and PCR confirmation
mPPase_dsRV	AACTCGCACATGAAAAAAGACACGAGTCGTccaatttgagagacctgtgc	C-terminal tagging and PCR confirmation
Ca2+-ATPase_usFW	TCTCTCGTGCTGCGAGCGCAACGCCTCTCCgtataatgcagacctgctgc	N-terminal tagging and PCR confirmation
Ca2+-ATPase_usRV	TCTCTCGTGCTGCGAGCGCAACGCCTCTCCgtataatgcagacctgctgc	N-terminal tagging and PCR confirmation
V-H+-ATPase_usFW	CAGGGCCGACCTGCGCTGTCAAAATAACAGgtataatgcagacctgctgc	N-terminal tagging and PCR confirmation
V-H+-ATPase_usRV	TGACTCGAACGCATGCTGATCACGGGTCATactacccgatcctgatccag	N-terminal tagging and PCR confirmation
ZnT_usFW	GTAGTAGGGTTGATGAGTTGTTGTCGCAGCgtataatgcagacctgctgc	N-terminal tagging and PCR confirmation
ZnT_usRV	CGTCGTCTCTCCCGGTGTCTGCATGGGCATactacccgatcctgatccag	N-terminal tagging and PCR confirmation
Pho91_usFW	TTACTCCCTCCCCGCTTTCTTTTCCACGCAgtataatgcagacctgctgc	N-terminal tagging and PCR confirmation
Pho91_usRV	CTCATCCTGCAGACGCTTTCCGAACTTCATactacccgatcctgatccag	N-terminal tagging and PCR confirmation
IP3R_usFW	CACAACTGCTGCCGCGGTGTCAGCGTGTCTgtataatgcagacctgctgc	N-terminal tagging and PCR confirmation
IP3R_usRV	ACGGCAACCAGTACTCTCCTTGGTCGCCATactacccgatcctgatccag	N-terminal tagging and PCR confirmation
VTC1-5’ ussgRNA	gaaattaatacgactcactataggACGACGATAGAGAATGAAAAgttttagagctagaaatagc	Upstream sgRNA
VTC4-5’ ussgRNA	gaaattaatacgactcactataggTGTTCGTTATCAGAGTGAAGgttttagagctagaaatagc	Upstream sgRNA
VBP1-5’ussgRNA	gaaattaatacgactcactataggATTCGATACTGCGAGTCAGTgttttagagctagaaatagc	Upstream sgRNA
VBP1-3’ dssgRNA	gaaattaatacgactcactataggTTCTCCCCTCCCCTGCTAGAgttttagagctagaaatagc	Downstream sgRNA
VBP2-5’ ussgRNA	gaaattaatacgactcactataggCAAGTGCACAGCTCTTAAGTgttttagagctagaaatagc	Upstream sgRNA
VBP2-3’ dssgRNA	gaaattaatacgactcactataggGTTGCGTAGGGCACGCTCGTgttttagagctagaaatagc	Downstream sgRNA
VBP3-5’ ussgRNA	gaaattaatacgactcactataggCTTGCGTGCACATTTTTGCAgttttagagctagaaatagc	Upstream sgRNA
VBP3-3’ dssgRNA	gaaattaatacgactcactataggTGAGCAACGGGGTTGTCTTCgttttagagctagaaatagc	Downstream sgRNA
mPPase-3’ dssgRNA	gaaattaatacgactcactataggGGATACGAGCAATATAGCTTgttttagagctagaaatagc	Downstream sgRNA
Ca2+-ATPase-5’ ussgRNA	gaaattaatacgactcactataggTCTGGGGCGTGTCTGGCAAGgttttagagctagaaatagc	Upstream sgRNA
V-H+-ATPase- 5’ ussgRNA	gaaattaatacgactcactataggCAACTGCGTGCCTACCGCTAgttttagagctagaaatagc	Upstream sgRNA
Znt-5’ ussgRNA	gaaattaatacgactcactataggGTCAGCACTAAGCGTGAAGTgttttagagctagaaatagc	Upstream sgRNA
Pho91-5’ ussgRNA	gaaattaatacgactcactataggGAAGGCATACTTCCATGTGAgttttagagctagaaatagc	Upstream sgRNA
IP3R-5’ussgRNA	gaaattaatacgactcactataggCTGAACTATATTGAACGCGAgttttagagctagaaatagc	Upstream sgRNA
G00	aaaagcaccgactcggtgccactttttcaagttgataacggactagccttattttaacttgctatttctagctctaaaac	sgRNA backbone
VBP1-F	ATGCCGTGCCAGGTAGGG	PCR confirmation
VBP1_UTR-R	GAGAGATGGGGGCGGCTTTC	PCR confirmation
VBP2-F	GACTACACCACAGGCTACGGTC	PCR confirmation
VBP2_UTR-R	CACAGCCGTTACCACCTCCTC	PCR confirmation
VBP3-F	CTAGTGCGTATCCGTGAAGACGC	PCR confirmation
VBP3_UTR-R	CTGTTCCACGCATTCGCGTAC	PCR confirmation
Puro-F	gtcagtccggaccaccaagg	PCR confirmation
